# A comparison of tools for copy-number variation detection in germline whole exome and whole genome sequencing data

**DOI:** 10.1101/2021.04.30.442110

**Authors:** Migle Gabrielaite, Mathias Husted Torp, Malthe Sebro Rasmussen, Sergio Andreu-Sánchez, Filipe Garrett Vieira, Christina Bligaard Pedersen, Savvas Kinalis, Majbritt Busk Madsen, Christina Westmose Yde, Lars Rønn Olsen, Rasmus L. Marvig, Olga Østrup, Maria Rossing, Finn Cilius Nielsen, Ole Winther, Frederik Otzen Bagger

## Abstract

**Background:** Copy-number variations (CNVs) have important clinical implications for several diseases and cancers. The clinically relevant CNVs are hard to detect because CNVs are common structural variations that define large parts of the normal human genome. CNV calling from short-read sequencing data has the potential to leverage available cohort studies and allow full genomic profiling in the clinic without the need for additional data modalities. Questions regarding performance of CNV calling tools for clinical use and suitable sequencing protocols remain poorly addressed, mainly because of the lack of good reference data sets.

**Methods:** We reviewed 50 popular CNV calling tools and included 11 tools for benchmarking in a unique reference cohort encompassing 39 whole genome sequencing (WGS) samples paired with analysis by the current clinical standard —SNP-array based CNV calling. Additionally, for nine of these samples we performed whole exome sequencing (WES) performed, in order to address the effect of sequencing protocol on CNV calling. Furthermore, we included Gold Standard reference sample NA12878, and tested 12 samples with CNVs confirmed by multiplex ligation-dependent probe amplification (MLPA).

**Results:** Tool performance varied greatly in the number of called CNVs and bias for CNV lengths. Some tools had near-perfect recall of CNVs from arrays for some samples, but poor precision. Filtering output by CNV ranks from tools did not salvage precision. Several tools had better performance patterns for NA12878, and we hypothesize that this is the result of overfitting during the tool development.

**Conclusions:** We suggest combining tools with the best recall: GATK gCNV, Lumpy, DELLY, and cn.MOPS. These tools also capture different CNVs. Further improvements in precision requires additional development of tools, reference data sets, and annotation of CNVs, potentially assisted by the use of background panels for filtering of frequently called variants.
