## Supplementary Table 1 for "A comparison of tools for copy-number variation detection in germline whole exome and whole genome sequencing data"

### Sheet: Ark1
	Method	WES/WGS	Citations	Comment	DOI	Year
VarScan2	RD	WES	2001	Developed for cancer-normal sample pair analysis	10.1101/gr.129684.111; 10.1002/0471250953.bi1504s44	2016
Pindel	SR	WGS	1265	Too limited regarding CNVs: only includes large deletions and medium size insertions	10.1093/bioinformatics/btp394	2015
BreakDancer	RP	WGS	1088	Developed for cancer-normal sample pair analysis or sample from the same family analysis	10.1038/NMETH.1363	2010
CNVnator	RD	WGS	727		10.1101/gr.114876.110	2019
mrCaNaVar	RD	WGS	695		10.1038/ng.437	2013
DELLY	RP,SR	WGS	664		10.1093/bioinformatics/bts378	2019
RDXplorer	RD	WGS	523	The tool relies on the "SAMtools pileup" command which has not existed for years after it was replaced by SAMtools mpileup.	10.1101/gr.092981.109	2011
SegSeq	RD	WGS	517	Developed for cancer-normal sample pair analysis	10.1038/NMETH.1276	2008
CNV-seq	RD	WGS	456		10.1186/1471-2105-10-80	2009
LUMPY	RD,RP,SR	WGS	389		10.1186/gb-2014-15-6-r84	2017
CREST	SR,AS	WGS	386	Developed for cancer-normal sample pair analysis	10.1038/nmeth.1628	2011
CONIFER	RD	WES	375	Too limited: applicable for minimum 3 exon spanning CNVs	10.1101/gr.138115.112	2011
ExomeCNV	RD	WES	335		10.1093/bioinformatics/btr462	2012
Control-FREEC	RD	WES+WGS	332	WES only appropriate for tumor-normal pair	10.1093/bioinformatics/btr670	2018
XHMM	RD	WES	312		10.1016/j.ajhg.2012.08.005	2012
ExomeDepth	RD	WES	254		10.1093/bioinformatics/bts526	2016
cn.MOPS	RD	WES+WGS	244		10.1093/nar/gks003	2014
Hydra	RP,AS	WGS	244		10.1101/gr.102970.109	2010
PEMer	RP	WGS	243		10.1186/gb-2009-10-2-r23	2008
CONTRA	RD	WES	191		10.1093/bioinformatics/bts146	2016
Manta	RP,SR	WES+WGS	180		10.1093/bioinformatics/btv710	2018
SVDetect	RD,RP	WGS	174		10.1093/bioinformatics/btq293	2013
CNVkit	RD	WES+WGS	171	Couldn't successfully run on WGS samples	10.1371/journal.pcbi.1004873	2016
CNVer	RD,RP	WGS	163	Does not report shorter (less than 1000bp) CNVs	10.1101/gr.106344.110	2010
ReadDepth	RD	WGS	162	From github: "ReadDepth continues to have niche uses, especially on model organisms, but has largely been made obsolete on human data. For unmatched human samples, I now recommend using another method, such as CNVator."	10.1371/journal.pone.0016327	2011
GASVPro	RD,RP	WGS	133		10.1186/gb-2012-13-3-r22	2011
CLC	RD	WES+WGS	111		10.1073/pnas.0812945106	2019
PRISM	SR	WGS	97		10.1093/bioinformatics/bts484	2012
GenomeSTRiP	RD,RP	WGS	93	Requires >20 genomes to be analyzed together	10.1016/j.jmb.2013.07.015	2015
SVseq2	SR	WGS	62	Homepage doesn't work	10.1186/1471-2105-13-S6-S6	2012
ERDS	RD	WGS	61		10.1016/j.ajhg.2012.07.004	2012
Magnolya	AS	WGS	46	Doesn't use reference genome, developed for cancer-normal sample pair analysis	10.1093/bioinformatics/bts601	2012
SoftSearch	RP,SR	WES+WGS	34		10.1371/journal.pone.0083356	2013
cnvHiTSeq	RD,RP,SR	WGS	31		10.1186/gb-2012-13-12-r120	2013
Gustaf	SR	WGS	31		10.1093/bioinformatics/btu431	2014
CoNVaDING	RD	WES	29	Developed for use of CNV detection in high coverage NGS data (at least ~200x)	10.1002/humu.22969	2016
BIC-seq	RD	WGS	26		10.1186/gb-2010-11-s1-o10	2016
CLAMMS	RD	WES	22		10.1093/bioinformatics/btv547	2016
SeqCNV	RD	WES	18		10.1186/s12859-017-1566-3	2017
PSCC	RD,RP	WGS	17	Population scale CNV calling from low coverage whole genome sequencing	10.1371/journal.pone.0085096	2014
CNVrd2	RD	WGS	15	Developed for only separate gene analysis, not the full genome analysis	10.3389/fgene.2014.00248	2014
Zinfandel	RD,RP	WGS	15	Homepage doesn't work	10.1186/1471-2105-12-S6-S4	2014
Gindel	RD,RP,SR	WGS	13		10.1371/journal.pone.0113324	2014
Ulysses	RP	WES+WGS	11	Developed for somatic mosaicism SV detection	10.1093/bioinformatics/btu730	2015
CNV-RF	RD	WES+WGS	8		10.1016/j.jmoldx.2016.07.001	2016
GATK gCNV	RD	WES+WGS	3		10.1158/1538-7445.AM2018-2287	2018
CoDEX2	RD	WES	2		10.1186/s13059-018-1578-y	2018
PennCNV3/HadoopCNV	RD	WGS	0		10.1186/s12859-017-1802-x	2017
Genalice CNV	RD	WES, only high coverage (~500x)	0		10.1101/340505	2018
VS-CNV	RD	WES	0		10.1007/978-1-4939-8666-8_9	2018
