## Supplementary Table 2 for "A comparison of tools for copy-number variation detection in germline whole exome and whole genome sequencing data"

### Sheet: Supplementary_table2
sample	tool	library	TP	FP	FN	TP_FN	N_truth	N_DEL	N_DUP	precision	recall
GB-WGS-01	CLC	WGS	0	14	7	7	7	6	8	0	0
GB-WGS-02	CLC	WGS	0	13	3	3	3	9	4	0	0
GB-WGS-03	CLC	WGS	0	19	3	3	3	16	3	0	0
GB-WGS-04	CLC	WGS	1	34	7	8	8	28	7	0.0285714	0.125
GB-WGS-05	CLC	WGS	1	67	4	5	5	57	11	0.0147059	0.2
GB-WGS-06	CLC	WGS	1	15	4	5	5	11	5	0.0625	0.2
GB-WGS-07	CLC	WGS	8	170	95	103	103	172	6	0.0449438	0.0776699
GB-WGS-08	CLC	WGS	0	34	32	32	32	23	11	0	0
GB-WGS-09	CLC	WGS	1	14	3	4	4	8	7	0.0666667	0.25
GB-WGS-10	CLC	WGS	0	20	2	2	2	13	7	0	0
GB-WGS-11	CLC	WGS	0	28	26	26	26	24	4	0	0
GB-WGS-12	CLC	WGS	0	29	14	14	14	22	7	0	0
GB-WGS-13	CLC	WGS	4	41	8	12	12	28	17	0.0888889	0.333333
GB-WGS-14	CLC	WGS	0	18	7	7	7	14	4	0	0
GB-WGS-15	CLC	WGS	1	16	3	4	4	10	7	0.0588235	0.25
GB-WGS-16	CLC	WGS	0	14	19	19	19	12	2	0	0
GB-WGS-17	CLC	WGS	0	18	9	9	9	13	5	0	0
GB-WGS-18	CLC	WGS	0	22	6	6	6	17	5	0	0
GB-WGS-19	CLC	WGS	0	20	7	7	7	11	9	0	0
GB-WGS-20	CLC	WGS	0	20	8	8	8	13	7	0	0
GB-WGS-21	CLC	WGS	2	13	5	7	7	10	5	0.133333	0.285714
GB-WGS-22	CLC	WGS	1	25	17	18	18	19	7	0.0384615	0.0555556
GB-WGS-23	CLC	WGS	3	22	4	7	7	15	10	0.12	0.428571
GB-WGS-24	CLC	WGS	1	39	82	83	83	34	6	0.025	0.0120482
GB-WGS-25	CLC	WGS	0	20	3	3	3	14	6	0	0
GB-WGS-26	CLC	WGS	1	24	3	4	4	12	13	0.04	0.25
GB-WGS-27	CLC	WGS	0	13	4	4	4	10	3	0	0
GB-WGS-28	CLC	WGS	1	23	6	7	7	19	5	0.0416667	0.142857
GB-WGS-29	CLC	WGS	2	22	2	4	4	16	8	0.0833333	0.5
GB-WGS-30	CLC	WGS	.	.	.	.	.	.	.	.	.
GB-WGS-31	CLC	WGS	.	.	.	.	.	.	.	.	.
GB-WGS-32	CLC	WGS	.	.	.	.	.	.	.	.	.
GB-WGS-33	CLC	WGS	.	.	.	.	.	.	.	.	.
GB-WGS-34	CLC	WGS	.	.	.	.	.	.	.	.	.
GB-WGS-35	CLC	WGS	.	.	.	.	.	.	.	.	.
GB-WGS-36	CLC	WGS	.	.	.	.	.	.	.	.	.
GB-WGS-37	CLC	WGS	.	.	.	.	.	.	.	.	.
GB-WGS-38	CLC	WGS	.	.	.	.	.	.	.	.	.
GB-WGS-NA12878	CLC	WGS	24	12	2052	2076	2076	26	10	0.666667	0.0115607
GB-WES-01	CLC	WES	0	291	3	3	3	212	79	0	0
GB-WES-02	CLC	WES	0	63	1	1	1	60	3	0	0
GB-WES-03	CLC	WES	0	151	2	2	2	148	3	0	0
GB-WES-04	CLC	WES	1	157	5	6	6	153	5	0.00632911	0.166667
GB-WES-05	CLC	WES	0	129	5	5	5	74	55	0	0
GB-WES-06	CLC	WES	0	178	3	3	3	166	12	0	0
GB-WES-07	CLC	WES	4	168	58	62	62	171	1	0.0232558	0.0645161
GB-WES-08	CLC	WES	1	140	24	25	25	138	3	0.0070922	0.04
GB-WES-NA12878	CLC	WES	42	1076	39	81	81	728	390	0.0375671	0.518519
GB-WGS-01	cn.MOPS	WGS	7	3196	0	7	7	1856	1347	0.00218545	1
GB-WGS-02	cn.MOPS	WGS	3	2211	0	3	3	1318	896	0.00135501	1
GB-WGS-03	cn.MOPS	WGS	3	2159	0	3	3	1303	859	0.0013876	1
GB-WGS-04	cn.MOPS	WGS	7	2201	1	8	8	1392	816	0.00317029	0.875
GB-WGS-05	cn.MOPS	WGS	4	4074	1	5	5	3186	892	0.000980873	0.8
GB-WGS-06	cn.MOPS	WGS	5	2092	0	5	5	1262	835	0.00238436	1
GB-WGS-07	cn.MOPS	WGS	27	14635	76	103	103	13432	1230	0.0018415	0.262136
GB-WGS-08	cn.MOPS	WGS	11	6758	21	32	32	3714	3055	0.00162506	0.34375
GB-WGS-09	cn.MOPS	WGS	4	2740	0	4	4	1259	1485	0.00145773	1
GB-WGS-10	cn.MOPS	WGS	2	3170	0	2	2	2345	827	0.000630517	1
GB-WGS-11	cn.MOPS	WGS	19	3590	7	26	26	2703	906	0.00526462	0.730769
GB-WGS-12	cn.MOPS	WGS	12	3026	2	14	14	1487	1551	0.00394997	0.857143
GB-WGS-13	cn.MOPS	WGS	7	4631	5	12	12	3235	1403	0.00150927	0.583333
GB-WGS-14	cn.MOPS	WGS	7	2235	0	7	7	1180	1062	0.00312221	1
GB-WGS-15	cn.MOPS	WGS	4	2624	0	4	4	1126	1502	0.00152207	1
GB-WGS-16	cn.MOPS	WGS	15	2311	4	19	19	1346	980	0.00644884	0.789474
GB-WGS-17	cn.MOPS	WGS	5	2344	4	9	9	1343	1006	0.00212857	0.555556
GB-WGS-18	cn.MOPS	WGS	4	6364	2	6	6	4458	1910	0.000628141	0.666667
GB-WGS-19	cn.MOPS	WGS	7	3789	0	7	7	2799	997	0.00184405	1
GB-WGS-20	cn.MOPS	WGS	6	2527	2	8	8	1161	1372	0.00236873	0.75
GB-WGS-21	cn.MOPS	WGS	7	2864	0	7	7	1561	1310	0.00243817	1
GB-WGS-22	cn.MOPS	WGS	14	4576	4	18	18	3794	796	0.00305011	0.777778
GB-WGS-23	cn.MOPS	WGS	5	2400	2	7	7	1320	1085	0.002079	0.714286
GB-WGS-24	cn.MOPS	WGS	54	3857	29	83	83	2651	1260	0.0138072	0.650602
GB-WGS-25	cn.MOPS	WGS	3	3387	0	3	3	2669	721	0.000884956	1
GB-WGS-26	cn.MOPS	WGS	4	2812	0	4	4	1225	1591	0.00142045	1
GB-WGS-27	cn.MOPS	WGS	3	2619	1	4	4	1155	1467	0.00114416	0.75
GB-WGS-28	cn.MOPS	WGS	5	2490	2	7	7	1623	872	0.00200401	0.714286
GB-WGS-29	cn.MOPS	WGS	2	3587	2	4	4	1040	2549	0.000557258	0.5
GB-WGS-30	cn.MOPS	WGS	1	3181	0	1	1	1546	1636	0.000314268	1
GB-WGS-31	cn.MOPS	WGS	3	2744	1	4	4	1823	924	0.0010921	0.75
GB-WGS-32	cn.MOPS	WGS	5	2412	2	7	7	1420	997	0.00206868	0.714286
GB-WGS-33	cn.MOPS	WGS	5	2429	0	5	5	1411	1023	0.00205423	1
GB-WGS-34	cn.MOPS	WGS	5	2509	1	6	6	1743	771	0.00198886	0.833333
GB-WGS-35	cn.MOPS	WGS	4	2366	1	5	5	1463	907	0.00168776	0.8
GB-WGS-36	cn.MOPS	WGS	6	2462	0	6	6	1781	687	0.00243112	1
GB-WGS-37	cn.MOPS	WGS	6	2811	1	7	7	1574	1243	0.00212993	0.857143
GB-WGS-38	cn.MOPS	WGS	7	2763	2	9	9	2084	686	0.00252708	0.777778
GB-WGS-NA12878	cn.MOPS	WGS	352	2521	1724	2076	2076	1847	1026	0.12252	0.169557
GB-WES-01	cn.MOPS	WES	0	137	3	3	3	60	77	0	0
GB-WES-02	cn.MOPS	WES	0	19	1	1	1	5	14	0	0
GB-WES-03	cn.MOPS	WES	0	85	2	2	2	28	57	0	0
GB-WES-04	cn.MOPS	WES	0	91	6	6	6	33	58	0	0
GB-WES-05	cn.MOPS	WES	0	214	5	5	5	115	99	0	0
GB-WES-06	cn.MOPS	WES	0	166	3	3	3	8	158	0	0
GB-WES-07	cn.MOPS	WES	0	61	62	62	62	18	43	0	0
GB-WES-08	cn.MOPS	WES	0	53	25	25	25	20	33	0	0
GB-WES-NA12878	cn.MOPS	WES	11	779	70	81	81	779	11	0.0139241	0.135802
GB-WGS-01	CNVnator	WGS	4	5801	3	7	7	5544	261	0.000689061	0.571429
GB-WGS-02	CNVnator	WGS	1	6668	2	3	3	6430	239	0.000149948	0.333333
GB-WGS-03	CNVnator	WGS	0	6935	3	3	3	6707	228	0	0
GB-WGS-04	CNVnator	WGS	5	6776	3	8	8	6542	239	0.000737354	0.625
GB-WGS-05	CNVnator	WGS	1	9914	4	5	5	9704	211	0.000100857	0.2
GB-WGS-06	CNVnator	WGS	2	6181	3	5	5	5945	238	0.000323468	0.4
GB-WGS-07	CNVnator	WGS	26	14408	77	103	103	14205	229	0.0018013	0.252427
GB-WGS-08	CNVnator	WGS	11	5706	21	32	32	5498	219	0.00192409	0.34375
GB-WGS-09	CNVnator	WGS	3	6276	1	4	4	6056	223	0.000477783	0.75
GB-WGS-10	CNVnator	WGS	1	6906	1	2	2	6656	251	0.000144781	0.5
GB-WGS-11	CNVnator	WGS	21	7665	5	26	26	7462	224	0.00273224	0.807692
GB-WGS-12	CNVnator	WGS	8	6995	6	14	14	6802	201	0.00114237	0.571429
GB-WGS-13	CNVnator	WGS	2	8711	10	12	12	8459	254	0.000229542	0.166667
GB-WGS-14	CNVnator	WGS	3	5806	4	7	7	5593	216	0.00051644	0.428571
GB-WGS-15	CNVnator	WGS	2	4692	2	4	4	4458	236	0.000426076	0.5
GB-WGS-16	CNVnator	WGS	10	6250	9	19	19	6016	244	0.00159744	0.526316
GB-WGS-17	CNVnator	WGS	3	6044	6	9	9	5817	230	0.000496114	0.333333
GB-WGS-18	CNVnator	WGS	1	6822	5	6	6	6609	214	0.000146563	0.166667
GB-WGS-19	CNVnator	WGS	5	8147	2	7	7	7913	239	0.000613346	0.714286
GB-WGS-20	CNVnator	WGS	4	4197	4	8	8	3977	224	0.000952154	0.5
GB-WGS-21	CNVnator	WGS	4	4890	3	7	7	4668	226	0.000817327	0.571429
GB-WGS-22	CNVnator	WGS	13	8507	5	18	18	8302	218	0.00152582	0.722222
GB-WGS-23	CNVnator	WGS	3	5282	4	7	7	5055	230	0.000567644	0.428571
GB-WGS-24	CNVnator	WGS	75	9428	8	83	83	9275	228	0.00789224	0.903614
GB-WGS-25	CNVnator	WGS	2	6598	1	3	3	6369	231	0.00030303	0.666667
GB-WGS-26	CNVnator	WGS	2	4111	2	4	4	3891	222	0.000486263	0.5
GB-WGS-27	CNVnator	WGS	2	4424	2	4	4	4205	221	0.000451875	0.5
GB-WGS-28	CNVnator	WGS	5	8019	2	7	7	7793	231	0.000623131	0.714286
GB-WGS-29	CNVnator	WGS	3	5293	1	4	4	5058	238	0.000566465	0.75
GB-WGS-30	CNVnator	WGS	0	5596	1	1	1	5375	221	0	0
GB-WGS-31	CNVnator	WGS	0	7072	4	4	4	6846	226	0	0
GB-WGS-32	CNVnator	WGS	0	6925	7	7	7	6700	225	0	0
GB-WGS-33	CNVnator	WGS	1	7735	4	5	5	7463	273	0.000129266	0.2
GB-WGS-34	CNVnator	WGS	4	6285	2	6	6	6067	222	0.000636031	0.666667
GB-WGS-35	CNVnator	WGS	2	6842	3	5	5	6601	243	0.000292227	0.4
GB-WGS-36	CNVnator	WGS	5	6777	1	6	6	6557	225	0.000737246	0.833333
GB-WGS-37	CNVnator	WGS	4	5028	3	7	7	4773	259	0.000794913	0.571429
GB-WGS-38	CNVnator	WGS	4	5020	5	9	9	4792	232	0.000796178	0.444444
GB-WGS-NA12878	CNVnator	WGS	902	6168	1174	2076	2076	6830	240	0.127581	0.434489
GB-WGS-01	ControlFREEC	WGS	4	770	3	7	7	377	397	0.00516796	0.571429
GB-WGS-02	ControlFREEC	WGS	2	891	1	3	3	435	458	0.00223964	0.666667
GB-WGS-03	ControlFREEC	WGS	3	939	0	3	3	452	490	0.00318471	1
GB-WGS-04	ControlFREEC	WGS	5	919	3	8	8	453	471	0.00541126	0.625
GB-WGS-05	ControlFREEC	WGS	4	643	1	5	5	347	300	0.00618238	0.8
GB-WGS-06	ControlFREEC	WGS	3	743	2	5	5	367	379	0.00402145	0.6
GB-WGS-07	ControlFREEC	WGS	9	534	94	103	103	270	273	0.0165746	0.0873786
GB-WGS-08	ControlFREEC	WGS	8	548	24	32	32	325	231	0.0143885	0.25
GB-WGS-09	ControlFREEC	WGS	4	856	0	4	4	433	427	0.00465116	1
GB-WGS-10	ControlFREEC	WGS	2	970	0	2	2	468	504	0.00205761	1
GB-WGS-11	ControlFREEC	WGS	9	875	17	26	26	455	429	0.010181	0.346154
GB-WGS-12	ControlFREEC	WGS	12	837	2	14	14	435	414	0.0141343	0.857143
GB-WGS-13	ControlFREEC	WGS	7	821	5	12	12	396	432	0.00845411	0.583333
GB-WGS-14	ControlFREEC	WGS	5	822	2	7	7	390	437	0.00604595	0.714286
GB-WGS-15	ControlFREEC	WGS	4	893	0	4	4	418	479	0.00445931	1
GB-WGS-16	ControlFREEC	WGS	8	814	11	19	19	387	435	0.00973236	0.421053
GB-WGS-17	ControlFREEC	WGS	5	787	4	9	9	418	374	0.00631313	0.555556
GB-WGS-18	ControlFREEC	WGS	2	910	4	6	6	402	510	0.00219298	0.333333
GB-WGS-19	ControlFREEC	WGS	3	807	4	7	7	402	408	0.0037037	0.428571
GB-WGS-20	ControlFREEC	WGS	5	811	3	8	8	398	418	0.00612745	0.625
GB-WGS-21	ControlFREEC	WGS	4	905	3	7	7	410	499	0.00440044	0.571429
GB-WGS-22	ControlFREEC	WGS	9	832	9	18	18	456	385	0.0107015	0.5
GB-WGS-23	ControlFREEC	WGS	7	740	0	7	7	371	376	0.00937082	1
GB-WGS-24	ControlFREEC	WGS	21	803	62	83	83	478	346	0.0254854	0.253012
GB-WGS-25	ControlFREEC	WGS	1	730	2	3	3	355	376	0.00136799	0.333333
GB-WGS-26	ControlFREEC	WGS	2	821	2	4	4	393	430	0.00243013	0.5
GB-WGS-27	ControlFREEC	WGS	1	726	3	4	4	341	386	0.00137552	0.25
GB-WGS-28	ControlFREEC	WGS	5	845	2	7	7	438	412	0.00588235	0.714286
GB-WGS-29	ControlFREEC	WGS	2	785	2	4	4	371	416	0.0025413	0.5
GB-WGS-30	ControlFREEC	WGS	0	845	1	1	1	410	435	0	0
GB-WGS-31	ControlFREEC	WGS	3	888	1	4	4	395	496	0.003367	0.75
GB-WGS-32	ControlFREEC	WGS	4	863	3	7	7	433	434	0.00461361	0.571429
GB-WGS-33	ControlFREEC	WGS	2	801	3	5	5	381	422	0.00249066	0.4
GB-WGS-34	ControlFREEC	WGS	4	738	2	6	6	369	373	0.00539084	0.666667
GB-WGS-35	ControlFREEC	WGS	5	812	0	5	5	407	410	0.00611995	1
GB-WGS-36	ControlFREEC	WGS	5	787	1	6	6	401	391	0.00631313	0.833333
GB-WGS-37	ControlFREEC	WGS	5	767	2	7	7	351	421	0.00647668	0.714286
GB-WGS-38	ControlFREEC	WGS	9	790	0	9	9	375	424	0.0112641	1
GB-WGS-NA12878	ControlFREEC	WGS	222	610	1854	2076	2076	415	417	0.266827	0.106936
GB-WGS-01	DELLY	WGS	7	9262	0	7	7	8334	935	0.000755206	1
GB-WGS-02	DELLY	WGS	2	9258	1	3	3	8350	910	0.000215983	0.666667
GB-WGS-03	DELLY	WGS	2	9105	1	3	3	8213	894	0.000219611	0.666667
GB-WGS-04	DELLY	WGS	5	9080	3	8	8	8148	937	0.000550358	0.625
GB-WGS-05	DELLY	WGS	5	9991	0	5	5	9098	898	0.0005002	1
GB-WGS-06	DELLY	WGS	3	8869	2	5	5	7966	906	0.000338142	0.6
GB-WGS-07	DELLY	WGS	43	9366	60	103	103	8554	855	0.00457009	0.417476
GB-WGS-08	DELLY	WGS	15	8584	17	32	32	7742	857	0.00174439	0.46875
GB-WGS-09	DELLY	WGS	4	9570	0	4	4	8555	1019	0.000417798	1
GB-WGS-10	DELLY	WGS	1	9364	1	2	2	8174	1191	0.000106781	0.5
GB-WGS-11	DELLY	WGS	19	8726	7	26	26	7674	1071	0.00217267	0.730769
GB-WGS-12	DELLY	WGS	13	10039	1	14	14	9175	877	0.00129327	0.928571
GB-WGS-13	DELLY	WGS	9	9185	3	12	12	8462	732	0.000978899	0.75
GB-WGS-14	DELLY	WGS	7	9248	0	7	7	8315	940	0.000756348	1
GB-WGS-15	DELLY	WGS	3	7745	1	4	4	6933	815	0.000387197	0.75
GB-WGS-16	DELLY	WGS	15	10087	4	19	19	9011	1091	0.00148485	0.789474
GB-WGS-17	DELLY	WGS	6	9668	3	9	9	8681	993	0.000620219	0.666667
GB-WGS-18	DELLY	WGS	5	8553	1	6	6	7645	913	0.000584249	0.833333
GB-WGS-19	DELLY	WGS	5	11366	2	7	7	10065	1306	0.000439715	0.714286
GB-WGS-20	DELLY	WGS	5	7024	3	8	8	6302	727	0.000711339	0.625
GB-WGS-21	DELLY	WGS	7	8419	0	7	7	7526	900	0.000830762	1
GB-WGS-22	DELLY	WGS	15	9875	3	18	18	8721	1169	0.00151668	0.833333
GB-WGS-23	DELLY	WGS	6	8071	1	7	7	7349	728	0.00074285	0.857143
GB-WGS-24	DELLY	WGS	42	10872	41	83	83	9985	929	0.00384827	0.506024
GB-WGS-25	DELLY	WGS	3	9051	0	3	3	8118	936	0.000331345	1
GB-WGS-26	DELLY	WGS	4	7220	0	4	4	6571	653	0.00055371	1
GB-WGS-27	DELLY	WGS	4	7773	0	4	4	7008	769	0.000514337	1
GB-WGS-28	DELLY	WGS	7	10134	0	7	7	9128	1013	0.000690267	1
GB-WGS-29	DELLY	WGS	4	8762	0	4	4	7884	882	0.000456308	1
GB-WGS-30	DELLY	WGS	1	9550	0	1	1	8522	1029	0.000104701	1
GB-WGS-31	DELLY	WGS	4	8977	0	4	4	8170	811	0.000445385	1
GB-WGS-32	DELLY	WGS	5	8811	2	7	7	8052	764	0.000567151	0.714286
GB-WGS-33	DELLY	WGS	4	9476	1	5	5	8628	852	0.000421941	0.8
GB-WGS-34	DELLY	WGS	5	8199	1	6	6	7310	894	0.000609459	0.833333
GB-WGS-35	DELLY	WGS	4	8867	1	5	5	7963	908	0.000450907	0.8
GB-WGS-36	DELLY	WGS	6	9085	0	6	6	8109	982	0.000659993	1
GB-WGS-37	DELLY	WGS	5	8417	2	7	7	7554	868	0.000593683	0.714286
GB-WGS-38	DELLY	WGS	8	7635	1	9	9	6776	867	0.00104671	0.888889
GB-WGS-NA12878	DELLY	WGS	1876	7561	200	2076	2076	8554	883	0.198792	0.903661
GB-WGS-01	Lumpy	WGS	7	6378	0	7	7	5358	1027	0.00109632	1
GB-WGS-02	Lumpy	WGS	2	6726	1	3	3	5678	1050	0.000297265	0.666667
GB-WGS-03	Lumpy	WGS	3	6599	0	3	3	5499	1103	0.000454408	1
GB-WGS-04	Lumpy	WGS	7	6357	1	8	8	5213	1151	0.00109994	0.875
GB-WGS-05	Lumpy	WGS	4	6152	1	5	5	5053	1103	0.000649773	0.8
GB-WGS-06	Lumpy	WGS	4	6288	1	5	5	5160	1132	0.000635728	0.8
GB-WGS-07	Lumpy	WGS	58	6362	45	103	103	5334	1086	0.00903427	0.563107
GB-WGS-08	Lumpy	WGS	14	5430	18	32	32	4527	917	0.00257164	0.4375
GB-WGS-09	Lumpy	WGS	3	7000	1	4	4	5494	1509	0.000428388	0.75
GB-WGS-10	Lumpy	WGS	1	8527	1	2	2	7191	1337	0.000117261	0.5
GB-WGS-11	Lumpy	WGS	19	6109	7	26	26	5053	1075	0.00310052	0.730769
GB-WGS-12	Lumpy	WGS	13	9125	1	14	14	7948	1190	0.00142263	0.928571
GB-WGS-13	Lumpy	WGS	8	6309	4	12	12	5376	941	0.00126642	0.666667
GB-WGS-14	Lumpy	WGS	7	6479	0	7	7	5185	1301	0.00107925	1
GB-WGS-15	Lumpy	WGS	3	5853	1	4	4	4687	1169	0.000512295	0.75
GB-WGS-16	Lumpy	WGS	15	7011	4	19	19	5500	1526	0.00213493	0.789474
GB-WGS-17	Lumpy	WGS	6	6595	3	9	9	5214	1387	0.000908953	0.666667
GB-WGS-18	Lumpy	WGS	5	5951	1	6	6	4785	1171	0.00083949	0.833333
GB-WGS-19	Lumpy	WGS	5	9790	2	7	7	8171	1624	0.000510465	0.714286
GB-WGS-20	Lumpy	WGS	5	5151	3	8	8	4127	1029	0.000969744	0.625
GB-WGS-21	Lumpy	WGS	7	5975	0	7	7	4700	1282	0.00117018	1
GB-WGS-22	Lumpy	WGS	15	7045	3	18	18	5763	1297	0.00212465	0.833333
GB-WGS-23	Lumpy	WGS	6	5787	1	7	7	4767	1026	0.00103573	0.857143
GB-WGS-24	Lumpy	WGS	58	9999	25	83	83	8818	1239	0.00576713	0.698795
GB-WGS-25	Lumpy	WGS	3	6147	0	3	3	4995	1155	0.000487805	1
GB-WGS-26	Lumpy	WGS	4	6598	0	4	4	5715	887	0.000605877	1
GB-WGS-27	Lumpy	WGS	4	6501	0	4	4	5527	978	0.000614912	1
GB-WGS-28	Lumpy	WGS	6	7797	1	7	7	6445	1358	0.000768935	0.857143
GB-WGS-29	Lumpy	WGS	4	6726	0	4	4	5592	1138	0.000594354	1
GB-WGS-30	Lumpy	WGS	1	7186	0	1	1	5910	1277	0.00013914	1
GB-WGS-31	Lumpy	WGS	4	5971	0	4	4	4797	1178	0.000669456	1
GB-WGS-32	Lumpy	WGS	7	5910	0	7	7	4780	1137	0.00118303	1
GB-WGS-33	Lumpy	WGS	4	6259	1	5	5	5029	1234	0.000638672	0.8
GB-WGS-34	Lumpy	WGS	6	5328	0	6	6	4370	964	0.00112486	1
GB-WGS-35	Lumpy	WGS	5	5846	0	5	5	4741	1110	0.000854555	1
GB-WGS-36	Lumpy	WGS	5	5974	1	6	6	4838	1141	0.00083626	0.833333
GB-WGS-37	Lumpy	WGS	7	5792	0	7	7	4653	1146	0.0012071	1
GB-WGS-38	Lumpy	WGS	7	5203	2	9	9	4254	956	0.00134357	0.777778
GB-WGS-NA12878	Lumpy	WGS	1953	4347	123	2076	2076	5041	1259	0.31	0.940751
GB-WGS-01	GATK_gCNV	WGS	7	23205	0	7	7	12665	10547	0.000301568	1
GB-WGS-02	GATK_gCNV	WGS	3	18304	0	3	3	12084	6223	0.000163872	1
GB-WGS-03	GATK_gCNV	WGS	3	18834	0	3	3	11700	7137	0.000159261	1
GB-WGS-04	GATK_gCNV	WGS	7	19447	1	8	8	13228	6226	0.000359823	0.875
GB-WGS-05	GATK_gCNV	WGS	4	60311	1	5	5	55447	4868	6.63185e-05	0.8
GB-WGS-06	GATK_gCNV	WGS	4	19747	1	5	5	10079	9672	0.000202521	0.8
GB-WGS-07	GATK_gCNV	WGS	29	190300	74	103	103	181772	8557	0.000152368	0.281553
GB-WGS-08	GATK_gCNV	WGS	12	43779	20	32	32	25882	17909	0.000274029	0.375
GB-WGS-09	GATK_gCNV	WGS	4	20676	0	4	4	13652	7028	0.000193424	1
GB-WGS-10	GATK_gCNV	WGS	2	19685	0	2	2	12655	7032	0.00010159	1
GB-WGS-11	GATK_gCNV	WGS	26	34755	0	26	26	26122	8659	0.000747535	1
GB-WGS-12	GATK_gCNV	WGS	14	26881	0	14	14	20918	5977	0.000520543	1
GB-WGS-13	GATK_gCNV	WGS	10	24717	2	12	12	18824	5903	0.000404416	0.833333
GB-WGS-14	GATK_gCNV	WGS	7	20170	0	7	7	12764	7413	0.00034693	1
GB-WGS-15	GATK_gCNV	WGS	4	21240	0	4	4	13991	7253	0.000188288	1
GB-WGS-16	GATK_gCNV	WGS	16	20891	3	19	19	12002	8905	0.000765294	0.842105
GB-WGS-17	GATK_gCNV	WGS	6	23073	3	9	9	15778	7301	0.000259977	0.666667
GB-WGS-18	GATK_gCNV	WGS	5	27248	1	6	6	11457	15796	0.000183466	0.833333
GB-WGS-19	GATK_gCNV	WGS	7	22027	0	7	7	11038	10996	0.000317691	1
GB-WGS-20	GATK_gCNV	WGS	6	21886	2	8	8	17933	3959	0.000274073	0.75
GB-WGS-21	GATK_gCNV	WGS	7	21522	0	7	7	14976	6553	0.000325143	1
GB-WGS-22	GATK_gCNV	WGS	17	31258	1	18	18	24105	7170	0.000543565	0.944444
GB-WGS-23	GATK_gCNV	WGS	7	23207	0	7	7	19325	3889	0.000301542	1
GB-WGS-24	GATK_gCNV	WGS	77	51710	6	83	83	45990	5797	0.00148686	0.927711
GB-WGS-25	GATK_gCNV	WGS	2	19806	1	3	3	13246	6562	0.000100969	0.666667
GB-WGS-26	GATK_gCNV	WGS	4	23649	0	4	4	18995	4658	0.000169112	1
GB-WGS-27	GATK_gCNV	WGS	2	21730	2	4	4	15206	6526	9.20302e-05	0.5
GB-WGS-28	GATK_gCNV	WGS	6	20127	1	7	7	15205	4928	0.000298018	0.857143
GB-WGS-29	GATK_gCNV	WGS	4	20516	0	4	4	14634	5886	0.000194932	1
GB-WGS-30	GATK_gCNV	WGS	1	21209	0	1	1	12993	8217	4.71476e-05	1
GB-WGS-31	GATK_gCNV	WGS	4	20673	0	4	4	11758	8919	0.000193452	1
GB-WGS-32	GATK_gCNV	WGS	6	20058	1	7	7	15535	4529	0.000299043	0.857143
GB-WGS-33	GATK_gCNV	WGS	5	20838	0	5	5	14519	6324	0.000239889	1
GB-WGS-34	GATK_gCNV	WGS	6	20689	0	6	6	12401	8294	0.000289925	1
GB-WGS-35	GATK_gCNV	WGS	5	19849	0	5	5	12009	7845	0.000251838	1
GB-WGS-36	GATK_gCNV	WGS	6	20545	0	6	6	12151	8400	0.000291957	1
GB-WGS-37	GATK_gCNV	WGS	7	22734	0	7	7	9843	12898	0.000307814	1
GB-WGS-38	GATK_gCNV	WGS	8	20119	1	9	9	10753	9374	0.000397476	0.888889
GB-WGS-NA12878	GATK_gCNV	WGS	482	25493	1594	2076	2076	20635	5340	0.0185563	0.232177
GB-WES-01	GATK_gCNV	WES	2	1084	1	3	3	628	458	0.00184162	0.666667
GB-WES-02	GATK_gCNV	WES	0	1135	1	1	1	578	557	0	0
GB-WES-03	GATK_gCNV	WES	1	1138	1	2	2	657	482	0.000877963	0.5
GB-WES-04	GATK_gCNV	WES	3	1067	3	6	6	668	402	0.00280374	0.5
GB-WES-05	GATK_gCNV	WES	1	1674	4	5	5	601	1074	0.000597015	0.2
GB-WES-06	GATK_gCNV	WES	1	1399	2	3	3	735	665	0.000714286	0.333333
GB-WES-07	GATK_gCNV	WES	5	1395	57	62	62	1002	398	0.00357143	0.0806452
GB-WES-08	GATK_gCNV	WES	0	1216	25	25	25	790	426	0	0
GB-WES-NA12878	GATK_gCNV	WES	26	3559	55	81	81	3060	525	0.00725244	0.320988
GB-WGS-01	Manta	WGS	5	5373	2	7	7	4323	1055	0.000929714	0.714286
GB-WGS-02	Manta	WGS	2	5232	1	3	3	4135	1099	0.000382117	0.666667
GB-WGS-03	Manta	WGS	2	5087	1	3	3	4045	1044	0.000393005	0.666667
GB-WGS-04	Manta	WGS	4	5336	4	8	8	4159	1181	0.000749064	0.5
GB-WGS-05	Manta	WGS	3	5677	2	5	5	4426	1254	0.000528169	0.6
GB-WGS-06	Manta	WGS	4	5135	1	5	5	4044	1095	0.000778362	0.8
GB-WGS-07	Manta	WGS	19	5406	84	103	103	4314	1111	0.0035023	0.184466
GB-WGS-08	Manta	WGS	9	4956	23	32	32	3907	1058	0.00181269	0.28125
GB-WGS-09	Manta	WGS	2	6228	2	4	4	4736	1494	0.000321027	0.5
GB-WGS-10	Manta	WGS	1	5591	1	2	2	4280	1312	0.000178827	0.5
GB-WGS-11	Manta	WGS	12	5553	14	26	26	4286	1279	0.00215633	0.461538
GB-WGS-12	Manta	WGS	9	5490	5	14	14	4380	1119	0.00163666	0.642857
GB-WGS-13	Manta	WGS	5	4321	7	12	12	3600	726	0.0011558	0.416667
GB-WGS-14	Manta	WGS	5	5879	2	7	7	4549	1335	0.000849762	0.714286
GB-WGS-15	Manta	WGS	3	5228	1	4	4	4125	1106	0.000573504	0.75
GB-WGS-16	Manta	WGS	12	6137	7	19	19	4725	1424	0.00195154	0.631579
GB-WGS-17	Manta	WGS	5	6034	4	9	9	4649	1390	0.000827952	0.555556
GB-WGS-18	Manta	WGS	4	5446	2	6	6	4301	1149	0.000733945	0.666667
GB-WGS-19	Manta	WGS	6	6211	1	7	7	4676	1541	0.000965096	0.857143
GB-WGS-20	Manta	WGS	4	4885	4	8	8	3892	997	0.000818163	0.5
GB-WGS-21	Manta	WGS	5	5721	2	7	7	4447	1279	0.00087321	0.714286
GB-WGS-22	Manta	WGS	7	5782	11	18	18	4419	1370	0.00120919	0.388889
GB-WGS-23	Manta	WGS	5	5109	2	7	7	4041	1073	0.000977708	0.714286
GB-WGS-24	Manta	WGS	19	5790	64	83	83	4601	1208	0.00327079	0.228916
GB-WGS-25	Manta	WGS	3	5446	0	3	3	4265	1184	0.00055056	1
GB-WGS-26	Manta	WGS	4	4466	0	4	4	3668	802	0.000894855	1
GB-WGS-27	Manta	WGS	3	4636	1	4	4	3766	873	0.000646691	0.75
GB-WGS-28	Manta	WGS	5	5585	2	7	7	4343	1247	0.000894454	0.714286
GB-WGS-29	Manta	WGS	3	5409	1	4	4	4256	1156	0.000554324	0.75
GB-WGS-30	Manta	WGS	1	5684	0	1	1	4397	1288	0.000175901	1
GB-WGS-31	Manta	WGS	3	5064	1	4	4	4036	1031	0.000592066	0.75
GB-WGS-32	Manta	WGS	5	5014	2	7	7	3963	1056	0.000996214	0.714286
GB-WGS-33	Manta	WGS	5	5133	0	5	5	4070	1068	0.000973141	1
GB-WGS-34	Manta	WGS	3	4577	3	6	6	3664	916	0.000655022	0.5
GB-WGS-35	Manta	WGS	3	5061	2	5	5	4019	1045	0.000592417	0.6
GB-WGS-36	Manta	WGS	4	4847	2	6	6	3867	984	0.000824572	0.666667
GB-WGS-37	Manta	WGS	6	5175	1	7	7	4132	1049	0.00115808	0.857143
GB-WGS-38	Manta	WGS	7	4594	2	9	9	3719	882	0.00152141	0.777778
GB-WGS-NA12878	Manta	WGS	1817	3753	259	2076	2076	4380	1190	0.326212	0.875241
GB-WES-01	Manta	WES	0	13	3	3	3	11	2	0	0
GB-WES-02	Manta	WES	1	25	0	1	1	21	5	0.0384615	1
GB-WES-03	Manta	WES	0	44	2	2	2	43	1	0	0
GB-WES-04	Manta	WES	0	12	6	6	6	11	1	0	0
GB-WES-05	Manta	WES	0	32	5	5	5	26	6	0	0
GB-WES-06	Manta	WES	0	31	3	3	3	27	4	0	0
GB-WES-07	Manta	WES	12	0	50	62	62	6	6	1	0.193548
GB-WES-08	Manta	WES	0	7	25	25	25	6	1	0	0
GB-WES-NA12878	Manta	WES	6	49	75	81	81	46	9	0.109091	0.0740741
GB-WGS-01	Cytoscan	WGS	.	.	.	.	.	3	4	.	.
GB-WGS-02	Cytoscan	WGS	.	.	.	.	.	1	2	.	.
GB-WGS-03	Cytoscan	WGS	.	.	.	.	.	0	3	.	.
GB-WGS-04	Cytoscan	WGS	.	.	.	.	.	5	3	.	.
GB-WGS-05	Cytoscan	WGS	.	.	.	.	.	1	4	.	.
GB-WGS-06	Cytoscan	WGS	.	.	.	.	.	1	4	.	.
GB-WGS-07	Cytoscan	WGS	.	.	.	.	.	23	80	.	.
GB-WGS-08	Cytoscan	WGS	.	.	.	.	.	15	17	.	.
GB-WGS-09	Cytoscan	WGS	.	.	.	.	.	2	2	.	.
GB-WGS-10	Cytoscan	WGS	.	.	.	.	.	1	1	.	.
GB-WGS-11	Cytoscan	WGS	.	.	.	.	.	22	4	.	.
GB-WGS-12	Cytoscan	WGS	.	.	.	.	.	8	6	.	.
GB-WGS-13	Cytoscan	WGS	.	.	.	.	.	3	9	.	.
GB-WGS-14	Cytoscan	WGS	.	.	.	.	.	3	4	.	.
GB-WGS-15	Cytoscan	WGS	.	.	.	.	.	2	2	.	.
GB-WGS-16	Cytoscan	WGS	.	.	.	.	.	11	8	.	.
GB-WGS-17	Cytoscan	WGS	.	.	.	.	.	5	4	.	.
GB-WGS-18	Cytoscan	WGS	.	.	.	.	.	1	5	.	.
GB-WGS-19	Cytoscan	WGS	.	.	.	.	.	5	2	.	.
GB-WGS-20	Cytoscan	WGS	.	.	.	.	.	5	3	.	.
GB-WGS-21	Cytoscan	WGS	.	.	.	.	.	4	3	.	.
GB-WGS-22	Cytoscan	WGS	.	.	.	.	.	13	5	.	.
GB-WGS-23	Cytoscan	WGS	.	.	.	.	.	3	4	.	.
GB-WGS-24	Cytoscan	WGS	.	.	.	.	.	75	8	.	.
GB-WGS-25	Cytoscan	WGS	.	.	.	.	.	2	1	.	.
GB-WGS-26	Cytoscan	WGS	.	.	.	.	.	2	2	.	.
GB-WGS-27	Cytoscan	WGS	.	.	.	.	.	2	2	.	.
GB-WGS-28	Cytoscan	WGS	.	.	.	.	.	5	2	.	.
GB-WGS-29	Cytoscan	WGS	.	.	.	.	.	3	1	.	.
GB-WGS-30	Cytoscan	WGS	.	.	.	.	.	0	1	.	.
GB-WGS-31	Cytoscan	WGS	.	.	.	.	.	0	4	.	.
GB-WGS-32	Cytoscan	WGS	.	.	.	.	.	1	6	.	.
GB-WGS-33	Cytoscan	WGS	.	.	.	.	.	1	4	.	.
GB-WGS-34	Cytoscan	WGS	.	.	.	.	.	3	3	.	.
GB-WGS-35	Cytoscan	WGS	.	.	.	.	.	2	3	.	.
GB-WGS-36	Cytoscan	WGS	.	.	.	.	.	4	2	.	.
GB-WGS-37	Cytoscan	WGS	.	.	.	.	.	3	4	.	.
GB-WGS-38	Cytoscan	WGS	.	.	.	.	.	3	6	.	.
GB-WES-01	Cytoscan	WES	.	.	.	.	.	0	3	.	.
GB-WES-02	Cytoscan	WES	.	.	.	.	.	0	1	.	.
GB-WES-03	Cytoscan	WES	.	.	.	.	.	0	2	.	.
GB-WES-04	Cytoscan	WES	.	.	.	.	.	3	3	.	.
GB-WES-05	Cytoscan	WES	.	.	.	.	.	1	4	.	.
GB-WES-06	Cytoscan	WES	.	.	.	.	.	0	3	.	.
GB-WES-07	Cytoscan	WES	.	.	.	.	.	8	54	.	.
GB-WES-08	Cytoscan	WES	.	.	.	.	.	13	12	.	.
GB-WES-01	CNVkit	WES	0	9	3	3	3	5	4	0	0
GB-WES-02	CNVkit	WES	0	1	1	1	1	0	1	0	0
GB-WES-03	CNVkit	WES	0	5	2	2	2	3	2	0	0
GB-WES-04	CNVkit	WES	0	6	6	6	6	4	2	0	0
GB-WES-05	CNVkit	WES	0	37	5	5	5	26	11	0	0
GB-WES-06	CNVkit	WES	0	4	3	3	3	3	1	0	0
GB-WES-07	CNVkit	WES	0	3	62	62	62	0	3	0	0
GB-WES-08	CNVkit	WES	0	1	25	25	25	0	1	0	0
GB-WES-NA12878	CNVkit	WES	75	51	6	81	81	126	0	0.595238	0.925926
GB-WES-01	CODEX2	WES	1	24	2	3	3	9	16	0.04	0.333333
GB-WES-02	CODEX2	WES	0	148	1	1	1	28	120	0	0
GB-WES-03	CODEX2	WES	1	19	1	2	2	12	8	0.05	0.5
GB-WES-04	CODEX2	WES	2	26	4	6	6	14	14	0.0714286	0.333333
GB-WES-05	CODEX2	WES	1	378	4	5	5	23	356	0.00263852	0.2
GB-WES-06	CODEX2	WES	1	98	2	3	3	14	85	0.010101	0.333333
GB-WES-07	CODEX2	WES	5	77	57	62	62	74	8	0.0609756	0.0806452
GB-WES-08	CODEX2	WES	0	18	25	25	25	13	5	0	0
GB-WES-NA12878	CODEX2	WES	0	7	81	81	81	6	1	0	0
GB-WES-01	ExomeDepth	WES	1	201	2	3	3	113	89	0.0049505	0.333333
GB-WES-02	ExomeDepth	WES	0	300	1	1	1	216	84	0	0
GB-WES-03	ExomeDepth	WES	1	127	1	2	2	58	70	0.0078125	0.5
GB-WES-04	ExomeDepth	WES	3	73	3	6	6	47	29	0.0394737	0.5
GB-WES-05	ExomeDepth	WES	2	165	3	5	5	51	116	0.011976	0.4
GB-WES-06	ExomeDepth	WES	0	67	3	3	3	36	31	0	0
GB-WES-07	ExomeDepth	WES	4	104	58	62	62	82	26	0.037037	0.0645161
GB-WES-08	ExomeDepth	WES	0	111	25	25	25	93	18	0	0
GB-WES-NA12878	ExomeDepth	WES	4	108	77	81	81	111	1	0.0357143	0.0493827
